# Reconstitution of ribosome self-replication outside a living cell

**DOI:** 10.1101/2022.08.29.505692

**Authors:** Yuishin Kosaka, Yumi Miyawaki, Megumi Mori, Shunsuke Aburaya, Mao Fukuyama, Mitsuyoshi Ueda, Wataru Aoki

**Author notes:** Correspondence should be addressed to Wataru Aoki.

## Abstract

Ribosome biogenesis, a recursive process of pre-existing ribosomes self-replicating nascent ones, is pivotal in the self-replication of life. In *Escherichia coli*, three ribosomal RNAs (rRNAs) are transcribed, and 54 ribosomal proteins (r-proteins) are synthesized by pre-existing ribosomes as structural components^1, 2^. They are cotranscriptionally assembled in a cooperative hierarchy under the support of ∼100 accessory factors^1–3^. The reconstitution of ribosome biogenesis outside a living cell is an essential goal to understand the self-replication of life. However, this goal could not have been achieved so far due to its complexity. Here, we report the successful *in vitro* reconstitution of the entire ribosome biogenesis process. We hypothesized that mimicking *in vivo* ribosome biogenesis^1–6^ could result in *in vitro* ribosome biogenesis. Specifically, we found that coactivating the transcription of an rRNA operon, as well as the transcription and translation of 54 r-protein genes encoding r-proteins, and the coordinated ribosomal assembly in a cytoplasm-mimicking reaction solution, resulted in highly efficient *in vitro* reconstitution of ribosome biogenesis. Our achievement represents a critical step toward revealing fundamental principles underlying the self-replication of life and creating self-replicating artificial cells^7^. We also succeeded in engineering rRNA and r-proteins by only adding mutant ribosomal genes in the reaction, enabling high-throughput and unconstrained creation of artificial ribosomes with altered or enhanced functionality^8–12^.
