## Supplementary Information 1 for "Reconstitution of ribosome self-replication outside a living cell"

### Sheet: Sheet1
Supplementary Information 1. oSD·oASD pairs used in this study
Name	SD	ASD	Reference
WT	UUUCAUCGGAGGCCGCAAAUG	GU………AUCACCUCCUUA 722 1531	PMID: 4598299
a	UUUCACACCACCCGCAAAUG	CG………AUCACUGUGGUA	PMID: 16408021
b	UUUCACAACUGCCCGCAAAUG	CA………AUCACCGCAGUA	PMID: 16408021
c	UUUCACAUCCCUCCGCAAAUG	CA………AUCAUGGGAUUA	PMID: 16408021
d	UUUCAUCCCUCCGCAAAUG	GU………AUCAUGGGAUUA	PMID: 16408021
or1	AUAGAAUUCUAAGUCUCGAAAAAAAUG	GU………AUCACGAGACUA	PMID: 18522973
or4	AUAGAAUUCUAAGUUCCGAAAAAAAUG	GU………AUCACGGAACUA	PMID: 18522973
J	UUUUUCCAACCACAGAUCUAUG	GU………AUCACUGUGGUA	PMID: 31477696
Green, bold, and magenta characters indicate the Shine–Dalgarno sequences (SDs), start codons, and the anti-Shine–Dalgarno sequences (ASDs) , respectively.
SD is located in 5' untranslated regions of mRNAs.
ASD is located in the 16S rRNA (positions 722 and 1531).
