## Supplementary Information 2 for "Reconstitution of ribosome self-replication outside a living cell"

### Sheet: Sheet1
Supplementary Information 2. Strains and plasmids used in this study
E. coli strains	Features
DH5α	F- Φ80dlacZΔM15 Δ(lacZYA-argF)U169 deoR recA1 endA1 hsdR17(rK-, mK+) phoA supE44 λ- thi-1 gyrA96 relA1
BL21 StarTM (DE3)	F- ompT hsdSB (rB-, mB-) gal dcm rne131 (DE3)
BL21 StarTM (DE3) lacZ::kmr	F- ompT hsdSB (rB-, mB-) gal dcm rne131 (DE3) lacZ::kmr
BL21 StarTM (DE3) lacZ::frt	F- ompT hsdSB (rB-, mB-) gal dcm rne131 (DE3) lacZ::frt
Plasmids	Features
pKD46	λ-Red recombinase expression plasmid
pKD13	Template plasmid for gene disruption
pCP20	Temperature-sensitive FLP recombinase expression plasmid
pT7_WT-ASD_rRNA	T7P_LacO_rRNA(WT-ASD)_T7T
pT7_WT-ASD_rRNA(SpcR)	T7P_LacO_rRNA(WT-ASD, SpcR)_T7T
pT7_b-oASD_rRNA(SpcR)	T7P_LacO_rRNA(b-oASD, SpcR)_T7T
pT7_or1-oASD_rRNA(SpcR)	T7P_LacO_rRNA(or1-oASD, SpcR)_T7T
pT7_or1-oASD_rRNA(SpcR, CldR)	T7P_LacO_rRNA(or1-oASD, SpcR, CldR)_T7T
pT7_or4-oASD_rRNA(SpcR)	T7P_LacO_rRNA(or4-oASD, SpcR)_T7T
pT7_WT-SD_sfGFP	T7P_LacO_WT-SD_sfGFP_T7T
pT7_a-oSD_sfGFP	T7P_LacO_a-oSD_sfGFP_T7T
pT7_b-oSD_sfGFP	T7P_LacO_b-oSD_sfGFP_T7T
pT7_c-oSD_sfGFP	T7P_LacO_c-oSD_sfGFP_T7T
pT7_d-oSD_sfGFP	T7P_LacO_d-oSD_sfGFP_T7T
pT7_or1-oSD_sfGFP	T7P_LacO_or1-oSD_sfGFP_T7T
pT7_or4-oSD_sfGFP	T7P_LacO_or4-oSD_sfGFP_T7T
pT7_j-oSD_sfGFP	T7P_LacO_j-oSD_sfGFP_T7T
pT7_WT-SD_LacZ	T7P_LacO_WT-SD_LacZ_T7T
pT7PCONS_EpsA20_WT-SD_lacZ	T7PCONS_LacO_EpsA20_WT-SD_LacZ
pT7_b-oSD_LacZ	T7P_LacO_b-oSD_LacZ_T7T
pT7_or1-oSD_LacZ	T7P_LacO_or1-oSD_LacZ_T7T
pT7_or4-oSD_LacZ	T7P_LacO_or4-oSD_LacZ_T7T
pT7_j-oSD_LacZ	T7P_LacO_j-oSD_LacZ_T7T
Plasmids encoding each r-protein and mutant r-protein	T7PCONS_LacO_EpsA20_WT-SD_r-protein
