## Supplementary Information 3 for "Reconstitution of ribosome self-replication outside a living cell"

### Sheet: Sheet1
Supplementary Information 3. Reaction solution constituents for CF-TXTL
Core reagent	Company	Final concentration
E. coli cell extract	Homemade
Expression vector	Homemade
ATP	Sigma-Aldrich	1.2 mM
GTP	Sigma-Aldrich	0.85 mM
UTP	Sigma-Aldrich	0.85 mM
CTP	Sigma-Aldrich	0.85 mM
Folinic acid	Sigma-Aldrich	34 ug/mL
tRNA mixture	Roche	170 ug/mL
Potassium glutamate·H2O	Sigma-Aldrich	130 mM
Ammonium glutamate	Roche	10 mM
Magnesium glutamate·4H2O	Sigma-Aldrich	14 mM
20 amino acid mixture	Nacalai Tesque	40 mM (2 mM for each amino acid)
Nicotinamide adenine dinucleotide (NAD)	Sigma-Aldrich	0.33 mM
Coenzyme A sodium salt hydrate (CoA)	Sigma-Aldrich	0.27 mM
Spermidine	Sigma-Aldrich	1.5 mM
Putrescine·2HCl	Sigma-Aldrich	1 mM
Potassium oxalate monohydrate	Sigma-Aldrich	4 mM
Phosphoenol-pyruvate monopotassium salt (PEP)	Roche	33 mM
Isopropyl-β-d-thiogalactopyranoside (IPTG)	Nacalai Tesque	1 mM
Optional reagent	Company	Final concentration
T7 RNA polymerase	New England BioLabs	0.8 U/μL
E. coli ribosome	New England BioLabs	0–240 nM
Spectinomycin	FUJIFILM Wako Pure Chemical	0–5000 μM
Kasugamycin	FUJIFILM Wako Pure Chemical	2 mM
Streptomycin	FUJIFILM Wako Pure Chemical	10 μg/mL
Clindamycin	Abcam	1.5 mM
5-Chloromethylfluoresecein di-β-d-galactopyranoside (CMFDG)	Invitrogen	33 μM
RNase-free water is added up to 15 μL.
